# The variable wheat stripe rust effector *AvrYr7* evades *Yr7* recognition through sequence and expression polymorphisms

**DOI:** 10.64898/2026.05.09.724051

**Authors:** Danish Ilyas Baig, Mareike Möller, Rita Tam, Eric C. Pereira, Julian Rodriguez-Algaba, Shideh Mojerlou, Mogens Støvring Hovmøller, Annemarie Fejer Justesen, Thuan Nha Ho, Jinwen Zhang, Yi Ding, Jingyu Li, Jiajie Wu, Sambasivam Periyannan, Xiaoxiao Zhang, John P. Rathjen, Benjamin Schwessinger

## Abstract

Wheat provides about 20% of total dietary calories worldside^1^. Wheat diseases, including wheat stripe (yellow) rust, cause billions of dollars in losses each year^2^. Wheat stripe (yellow) rust is caused by the fungal pathogen *Puccinia striiformis* f. sp. *tritici* (Pst) which is best controlled by fungicide application and disease resistant wheat cultivars^3^. To-date, there are over 80 catalogued and >10 cloned yellow rust resistance genes (*Yr* genes)^4^. Yet our knowledge of corresponding avirulence (*Avr*) genes lags far behind^5–8^. The absence of cloned *Avrs* reflects *Pst’s* complex genome and the lack of robust transformation and genetic systems^3^. Recent advances in generating high-quality genome assemblies and the development of wheat defense assays have addressed these challenges^9–11^. Here we clone AvrYr7 which is recognized by Yr7^12^. We further identify six additional alleles of *AvrYr7* that escape recognition due to non-synonymous genetic variations, transposable element activity, missense mutation, and expression polymorphism. These findings provide critical insights into virulence evolution in one of the world’s most important wheat pathogens.
