## Supplemental Tables for "The variable wheat stripe rust effector *AvrYr7* evades *Yr7* recognition through sequence and expression polymorphisms"

### Sheet: TableS1
TableS1: List of shared mutated candidate effector genes in DK06_00 and NL72067.
Gene	DK06_00_consequences	DK06_00_variants	NL72067_consequences	NL72067_variants	Relationship
Pst104Ev4_000390	missense	chr1A:1294141:A>G	missense	chr1A:1294141:A>G	same_variant
Pst104Ev4_000656	frameshift,3_prime_utr	chr1A:2400707:A>AG	frameshift,3_prime_utr	chr1A:2400707:A>AG	same_variant
Pst104Ev4_001303	frameshift	chr1A:4545945:CT>C	frameshift	chr1A:4545945:CT>C	same_variant
Pst104Ev4_001509	frameshift	chr1A:5309133:G>GT	frameshift	chr1A:5309133:G>GT	same_variant
Pst104Ev4_002340	missense	chr2A:2658901:C>T	missense	chr2A:2658901:C>T	same_variant
Pst104Ev4_003224	frameshift	chr3A:464320:C>CT	frameshift	chr3A:464320:C>CT	same_variant
Pst104Ev4_003431	frameshift	chr3A:1175873:T>TCC	frameshift	chr3A:1175873:T>TCCCCC	same_site_independent_change
Pst104Ev4_004132	missense	chr3A:3931251:T>C	missense	chr3A:3930835:C>G,chr3A:3931251:T>C	mixed
Pst104Ev4_004930	missense	chr4A:1703491:C>G	missense	chr4A:1703491:C>G	same_variant
Pst104Ev4_005136	splice_region,frameshift	chr4A:2381716:GT>G	splice_region,frameshift	chr4A:2381716:GT>G	same_variant
Pst104Ev4_005694	missense	chr4A:4488641:A>G	missense	chr4A:4488641:A>G	same_variant
Pst104Ev4_005896	3_prime_utr,frameshift,missense	chr4A:5063957:GA>G,chr4A:5064786:TA>T,chr4A:5064789:A>T,chr4A:5064795:C>T	stop_gained	chr4A:5064699:C>A	independent_variants
Pst104Ev4_006001	frameshift	chr5A:167933:G>GA	frameshift	chr5A:167933:G>GA	same_variant
Pst104Ev4_006148	inframe_insertion,splice_region,3_prime_utr	chr5A:723583:G>GCCTTCT	inframe_insertion,splice_region,3_prime_utr	chr5A:723583:G>GCCTTCTCCTTCTCCTTCTCCTTCTCCTTCT	same_site_independent_change
Pst104Ev4_007702	missense	chr6A:1009477:G>A	missense	chr6A:1009477:G>A	same_variant
Pst104Ev4_008295	missense	chr6A:3969276:T>G	splice_region,missense	chr6A:3968246:G>GT,chr6A:3969276:T>G	mixed
Pst104Ev4_008865	frameshift	chr7A:713832:A>AT	frameshift	chr7A:713832:A>AT	same_variant
Pst104Ev4_011038	missense	chr8A:3533581:C>T	missense	chr8A:3534538:G>T	independent_variants
Pst104Ev4_012290	frameshift	chr9A:3205952:AC>A	frameshift	chr9A:3205952:A>ACCCC	same_site_independent_change
Pst104Ev4_013514	inframe_insertion	chr10A:2891911:A>AACATCATCCCAACCTCTTACGAAC	inframe_insertion	chr10A:2891911:A>AACATCATCCCAACCTCTTACGAAC	same_variant
Pst104Ev4_013526	missense	chr10A:2938437:T>G	missense	chr10A:2938437:T>G	same_variant
Pst104Ev4_014490	frameshift	chr11A:2043351:A>AT	frameshift	chr11A:2043351:A>AT	same_variant
Pst104Ev4_015787	frameshift	chr12A:2634616:G>GA	frameshift	chr12A:2634616:G>GA	same_variant
Pst104Ev4_016353	missense	chr13A:356785:A>T	missense	chr13A:356785:A>T	same_variant
Pst104Ev4_016585	splice_region,frameshift	chr13A:1359756:A>ATT	splice_region,frameshift	chr13A:1359756:A>ATT	same_variant
Pst104Ev4_017053	missense	chr13A:2978588:T>C	missense	chr13A:2978588:T>C	same_variant
Pst104Ev4_017382	missense	chr14A:762328:A>T	missense	chr14A:762328:A>T	same_variant
Pst104Ev4_017802	missense	chr14A:2356924:C>T	missense	chr14A:2356924:C>T	same_variant
Pst104Ev4_019011	inframe_insertion	chr16A:471937:A>ACCC	frameshift	chr16A:471937:A>ACC	same_site_independent_change
Pst104Ev4_019069	missense	chr16A:635236:A>G	missense	chr16A:635236:A>G	same_variant
Pst104Ev4_019231	frameshift	chr16A:1378880:T>TG	frameshift	chr16A:1378880:T>TGGGG	same_site_independent_change
Pst104Ev4_019855	missense	chr17A:487226:T>C	missense	chr17A:487226:T>C	same_variant
Pst104Ev4_020595	frameshift,3_prime_utr	chr18A:669675:A>AG	frameshift,3_prime_utr	chr18A:669675:A>AG	same_variant
Pst104Ev4_020844	missense	chr18A:1612026:G>C,chr18A:1612082:C>A	missense	chr18A:1612014:C>A,chr18A:1612026:G>C	mixed
Pst104Ev4_021669	missense	chr1B:1672486:A>G	missense	chr1B:1672486:A>G	same_variant
Pst104Ev4_021758	frameshift	chr1B:2170437:A>AT	frameshift	chr1B:2170437:A>AT	same_variant
Pst104Ev4_022355	frameshift	chr1B:4156498:C>CA	frameshift	chr1B:4156498:CAA>C	same_site_independent_change
Pst104Ev4_025645	inframe_deletion	chr4B:229069:CCCACCTCCTCCAGGGTTCGGT>C	inframe_deletion	chr4B:229069:CCCACCTCCTCCAGGGTTCGGT>C	same_variant
Pst104Ev4_026740	frameshift	chr4B:4306959:C>CT	frameshift	chr4B:4306959:C>CT	same_variant
Pst104Ev4_027496	missense	chr5B:1895717:T>C	missense	chr5B:1895717:T>C	same_variant
Pst104Ev4_027546	frameshift	chr5B:2196906:C>CGCTATGCAATGGCTGTGCTATT	inframe_insertion	chr5B:2196906:C>CGCTATGCAATGGCTGTGCTATTGCTATGCAATGGCTGTGCTATTGCTATGCAATGGCTGTGCTATT	same_site_independent_change
Pst104Ev4_028832	frameshift	chr6B:1689025:G>GC	frameshift	chr6B:1689025:G>GC	same_variant
Pst104Ev4_029515	stop_gained	chr7B:58332:C>T	frameshift	chr7B:58717:C>CTACAGTCAAACCCCTGAAACCGCATACCCCTTGGTGGAAAGATTTTGCTATGTGGTTAGGGAGGTTATGTGGTTTGAAAGACTACATATGGGCAAAATCAGGATTTGGTGGACCAAAATTGGTATGCAGTATGGGAGATTATGCCCTTATACAAGTATGCGGTTTCACGGGTTCGACTG	independent_variants
Pst104Ev4_029800	frameshift	chr7B:1036494:A>AGG	frameshift	chr7B:1036494:A>AG	same_site_independent_change
Pst104Ev4_031163	inframe_insertion	chr8B:1404302:G>GAAAGACGACAAA	missense	chr8B:1403943:G>A	independent_variants
Pst104Ev4_035342	frameshift	chr11B:2537829:T>TA	frameshift	chr11B:2537829:T>TA	same_variant
Pst104Ev4_037780	frameshift	chr13B:2767658:C>CT	frameshift	chr13B:2767658:C>CT	same_variant
Pst104Ev4_037961	frameshift	chr13B:3376839:T>TC	frameshift	chr13B:3376839:T>TC	same_variant
Pst104Ev4_038939	frameshift,5_prime_utr	chr15B:154196:G>GA	frameshift,5_prime_utr	chr15B:154196:G>GA	same_variant
Pst104Ev4_040168	frameshift	chr16B:1853345:A>AT,chr16B:1853504:CGTCGGGATGGCTTCCCGATGGCCTGGATGAGCTCCAGGCTGTCGGGATGGCTTCCCGATGGCCTGGATGAGCTCCAGGCT>C	frameshift,missense	chr16B:1853345:A>AT,chr16B:1853509:GGATGGCTTCCC>G,chr16B:1853540:A>G,chr16B:1853544:T>C,chr16B:1853549:GGATGGCTTCCC>G,chr16B:1853580:A>G	mixed
Pst104Ev4_040544	missense	chr17B:244071:C>T	missense	chr17B:244071:C>T	same_variant

### Sheet: TableS2
TableS2: Overview of isolates, alleles and virulence phenotypes.
isolate	genetic lineage	pathotype on cv. Lee (Yr7)	allele genetic locus	encoded protein variant	protein variant recognised in protoplast assay cv. Lee
Pst104E	PstS0	avirulent	p1-AvrYr7-01	AvrYr7-01	yes
Pst104E	PstS0		p1-avrYr7-02	avrYr7-02	no
DK06_00	PstS0	virulent	p1-avrYr7-03	avrYr7-03	no
DK06_00	PstS0		p1-avrYr7-02	avrYr7-02	no
NL72067	PstS0	virulent	p1-avrYr7-04	avrYr7-04	no
NL72067	PstS0		p1-avrYr7-02	avrYr7-02	no
Pst134E	PstS1	virulent	p2-avrYr7-05	avrYr7-05	no
Pst134E	PstS1		p1-avrYr7-06	avrYr7-06	no
Pst239E	PstS10	virulent	p2-AvrYr7-07	AvrYr7-07	yes
Pst239E	PstS10		p1-avrYr7-02	avrYr7-02	no
DK09_11	PstS7	virulent	p2-AvrYr7-07	AvrYr7-07	yes
DK09_11	PstS7		p1-avrYr7-05	avrYr7-05	no

### Sheet: TableS3
TableS3: RNA-seq normalised expression values of alleles.
		normalised_expression
		PstS0 (Pst104E)		PstS1 (Pst134E)		PstS10 (Pst239E)
condition	replicate	p1-AvrYr7-01	p1-avrYr7-02	p2-avrYr7-05	p1-avrYr7-06	p2-AvrYr7-07	p1-avrYr7-02
spores	1	0.321009	0	0	0	0	0
spores	2	0	0	0.182278	0	0	0
spores	3	0	0.75367	0	0	0.469454	0
spores	4	0	0	0	0	0	0
4dpi	1	0	0
4dpi	2	0	0
4dpi	3	16.8201	0
4dpi	4	0	0
6dpi	1	0	8.07945
6dpi	2	1.42357	15.6592
6dpi	3	2.42083	0
6dpi	4	4.13951	8.27902
8dpi	1	4.74866	6.33155	0.873932	4.36966	3.81884	11.4565
8dpi	2	12.2347	12.2347	0.923676	6.77363	2.02833	8.11332
8dpi	3	4.54632	14.6493	0	9.56298	0	13.9082
8dpi	4	12.1578	9.35215	1.37049	9.59342	2.42312	6.66358
10dpi	1	9.492	12.9724	3.80639	8.12029	3.94996	7.0535
10dpi	2	11.8045	8.49922	2.36302	6.41392	2.75402	7.80306
10dpi	3	9.33738	13.0723	1.93821	10.9832	3.8149	8.83451
10dpi	4	8.55564	10.2116	3.72036	8.58544	2.63443	5.56156
12dpi	1	4.54934	5.971
12dpi	2	6.22667	5.33715
12dpi	3	3.50707	5.69899
12dpi	4	3.35648	5.03472

### Sheet: TableS4
TableS4: Plasmids generated and used in this study.
Plasmid Name	Insert	Backbone	PROM	CDS	Term	GG level	GG Part	Bacterial Resistance	Source	Addgene ID	Plasmid Map Name
From other Sources
pUPD2+E-Luc	E-Luc green luciferase	pUPD2	N/A	E-Luc	N/A	0	CDS	Chloramphenicol	Gonzalez-Grandio et al., 2021	170873	N/A
pRedF	GBPart - RedF Luciferase CDS	pUPD	N/A	RedF	N/A	0	CDS	Ampicillin	Sarrion-Perdigones et al., 2019	118057	N/A
pICSL12009	Zea mays lvl 0 Promoter	pICH41295	UBQ	N/A	N/A	0	PROM	Spectinomycin	Lawrenson et al., 2015	68257	N/A
pICH41421	NosT lvl 0 Terminator	pICH41276	N/A	N/A	NosT	0	TERM	Spectinomycin	Engler et al., 2014	50339	N/A
pUBI-AvrSr50	expression under UBI promoter	N/A	UBQ	AvrSr50	N/A	1	L1 expression	Ampicillin	Chen et al., 2017	N/A	N/A
pUBI-Sr50	expression under UBI promoter	N/A	UBQ	Sr50	N/A	1	L1 expression	Ampicillin	Chen et al., 2017	N/A	N/A
pUAP1_Ta_Yr7_CDS_no_stop	Ta_Yr7	pUAP1	N/A	Yr7	N/A	0	CDS	Chloramphenicol	Marchal et al., 2020	141093	N/A
pICH47732	N/A	pICH47732	N/A	N/A	N/A	1	Backbone	Ampicillin	Weber et al., 2011	48000	N/A
Level 0 plasmids
PROM_2	D2: Promoter of TraesCS2B02G533000	Twist Bioscience Chloramphenicol vector	D2	N/A	N/A	0	PROM	Chloramphenicol	Wilson et al., 2024	201295	PROM_2.gb
pBD004	D14:Promoter of TraesCS3D02G368800	pAGM9121	D14	N/A	N/A	0	PROM	Spectinomycin	Wilson et al., 2024	201305	pBD004.gb
pBD005	D15: Promoter of TraesCS3D02G517500	pAGM9121	D15	N/A	N/A	0	PROM	Spectinomycin	Wilson et al., 2024	201305	pBD005.gb
pLM001	AvrSr50 (with stop codon)	pAGM9121	N/A	AvrSr50	N/A	0	CDS	Spectinomycin	Wilson et al., 2024	201311	pLM001.gb
Level 1 plasmids
pBD069	UBQ:pRED:NosT	pWDV1	pICSL12009	pRedF	pICH41421	1	L1 P1	Chloramphenicol	Pereira et al., 2026	249619	pBD069.gb
pBD070	UBQ:AvrSr50:NosT	pWDV1	pICSL12009	pLM001	pICH41421	1	L1 P1	Chloramphenicol	Pereira et al., 2026	249620	pBD070.gb
pBD071	D14:E-LUC:NosT	pWDV1	pBD004	E-Luc	pICH41421	1	L1 P1	Chloramphenicol	Pereira et al., 2026	249621	pBD071.gb
pBD074	WDV1 EV	pWDV1	N/A	N/A	N/A	1	Backbone	Chloramphenicol	Pereira et al., 2026	249623	pBD074.gb
pBD109	D2:E-LUC:NosT	pWDV1	PROM_2	E-Luc	pICH41421	1	L1 P1	Chloramphenicol
pBD110	D15:E-LUC:NosT	pWDV1	pBD005	E-Luc	pICH41421	1	L1 P1	Chloramphenicol
pEP006	Ubq:AvrYr7-01:NosT	pWDV1	pICSL12009	AvrYr7-01	pICH41421	1	L1 P1	Chloramphenicol	This study	255893	pEP006.gb
pDB031	Ubq: avrYr7-02: NosT	pWDV1	pICSL12009	avrYr7-02	pICH41421	1	L1 P1	Chloramphenicol	This study	255894	pDB031.gb
pEP005	Ubq:avrYr7-03:NosT	pWDV1	pICSL12009	avrYr7-03	pICH41421	1	L1 P1	Chloramphenicol	This study	255895	pEP005.gb
pDB035	Ubq: avrYr7-04: NosT	pWDV1	pICSL12009	avrYr7-04	pICH41421	1	L1 P1	Chloramphenicol	This study	255896	pDB035.gb
pDB034	Ubq: avrYr7-05: NosT	pWDV1	pICSL12009	avrYr7-05	pICH41421	1	L1 P1	Chloramphenicol	This study	255899	pDB034.gb
pDB032	Ubq: avrYr7-06: NosT	pWDV1	pICSL12009	avrYr7-06	pICH41421	1	L1 P1	Chloramphenicol	This study	255897	pDB032.gb
pDB033	Ubq: AvrYr7-07: NosT	pWDV1	pICSL12009	AvrYr7-07	pICH41421	1	L1 P1	Chloramphenicol	This study	255898	pDB033.gb
pDB026	Ubq: Yr7: GFP: NosT	pICH47732	pICSL12009	Yr7	pICH41421	1	L1 P1	Ampicillin	This study	256597	pDB026.gb
